# Glutathione-mediated plant response to high-temperature

**DOI:** 10.1101/2022.03.28.485658

**Authors:** Avilien Dard, Alizée Weiss, Laetitia Bariat, Nathalie Picault, Frédéric Pontvianne, Christophe Riondet, Jean-Philippe Reichheld

## Abstract

Climate change induce global warming and intense heat waves that affect plant development and productivity. Among the molecular perturbations that high temperature induces in living cells is the accumulation of reactive oxygen species (ROS), which can damage macromolecules of the cell and perturb the cellular redox state. To cope with deleterious effects of ROS, plant, as other organisms, have developed strategies to scavenge ROS and to regulate their redox state. Among those, glutathione plays a major role in maintaining the cellular redox state and the function of key antioxidant enzymes like peroxidases. Here, we investigated the contribution of the redox systems in plant adaptation to high temperature. We studied two different high temperature regimes: a rise of ambient temperature to 27°C inducing a plant developmental adaptation program called thermomorphogenesis, and a 37°C treatment mimicking intense heat wave and affecting plant viability. Using the genetically encoded redox marker roGFP, we show that high temperature regimes lead to cytoplasm and nuclear oxidation and impact profoundly the glutathione pool rather than the glutathione redox state. Moreover, plant can restore the pool within a few hours, which likely contribute to plant adaptation to high temperature. However, conditional glutathione deficient mutants fail to adapt to intense heat waves or to induce thermomorphogenesis, suggesting that glutathione is involved in both heat adaptation mechanisms. We also evaluate by RNAseq analyses, how plant change its genome expression signature upon heat stress and identified a marked genome expression deviation in mutant deficient in glutathione antioxidant which might contribute to its sensitivity to high temperature. Thus, we define glutathione as a major antioxidant molecule acting in the adaptation of plant to rise of temperature.
