## Supplemental Table 1 for "Glutathione-mediated plant response to high-temperature"

### Sheet: Feuille1
AT3G55100	ABC-2 type transporter family protein	0.79	0.01	0.64	2.09	-0.02	-0.04	-0.18	0.58
AT5G19410	ABC-2 type transporter family protein	-0.3	-0.89	-0.85	-2.07	0.31	0.29	-0.89	-2.45
AT5G52860	ABC-2 type transporter family protein	0.09	-0.02	-2.54	-3.26	-0.18	0.2	-4.03	-2.79
AT4G04610	APS reductase 1	-0.12	0.22	-0.18	-1.01	-1	-0.15	-0.27	-1.96
AT1G62180	APS reductase 2	0.03	0.43	1.95	0.44	0.12	0.58	1.85	-0.11
AT4G21990	APS reductase 3	-0.1	-0.17	-1.25	-2.6	-0.05	0.05	-1.25	-2.24
AT2G23960	Class I glutamine amidotransferase-like superfamily protein	-0.04	-0.11	-0.35	0.1	0.32	0.39	-0.31	-1.32
AT2G23970	Class I glutamine amidotransferase-like superfamily protein	0.42	-1.11	-0.6	-1.78	0.25	-1.07	-0.5	-1.67
AT4G30530	Class I glutamine amidotransferase-like superfamily protein	-0.12	0.41	-1.12	-1.75	0.14	0.51	-0.69	-2.11
AT4G30540	Class I glutamine amidotransferase-like superfamily protein	0.06	0.01	0.64	1.64	-0.06	-0.78	-0.19	0.06
AT4G30550	Class I glutamine amidotransferase-like superfamily protein	0.44	0.26	0.82	0.15	0.46	0.26	0.82	0.14
AT3G47680	DNA binding protein	0.88	0.77	1.91	1.55	0.72	0.48	1.66	1.51
AT4G39640	Gamma-glutamyl transpeptidase 1	0.06	-0.28	-0.56	-1.84	0.18	-0.24	-0.85	-2.26
AT4G39650	Gamma-glutamyl transpeptidase 2	0.78	0.01	0.64	0.05	1.19	0.02	0.59	0.14
AT1G69820	Gamma-glutamyl transpeptidase 3	0.06	0.01	0.64	0.05	-0.75	-0.78	-0.19	-0.67
AT4G29210	Gamma-glutamyl transpeptidase 4	0.06	0.29	-0.53	0.97	0.19	0.34	-0.5	0.94
AT5G06470	Glutaredoxin family protein	0.77	0.37	-1.24	-1.4	0.24	0.05	-2.27	-1.28
AT2G25080	Glutathione peroxidase 1	0.67	0.61	1.11	-0.62	0.46	0.41	0.88	-0.16
AT2G31570	Glutathione peroxidase 2	-0.01	0.02	0.48	-0.46	0.02	0.13	0.35	-0.37
AT2G43350	Glutathione peroxidase 3	0.13	0.26	-0.14	-0.23	0.01	0.2	-0.28	-0.29
AT2G48150	Glutathione peroxidase 4	-0.47	-0.3	0.03	0.25	-1.13	0.06	0.82	0.68
AT3G63080	Glutathione peroxidase 5	-0.9	-1.15	-1.84	-2.92	-0.88	-0.95	-1.4	-2.27
AT4G11600	Glutathione peroxidase 6	0.06	0.01	0.64	0.05	0.01	-0.01	0.57	0.1
AT4G31870	Glutathione peroxidase 7	-1.15	0.55	-0.48	-4.34	-0.99	0.62	-0.19	-2.93
AT1G63460	Glutathione peroxidase 8	0	0.12	-0.13	0.61	0.05	0.11	-0.02	0.65
AT1G49860	Glutathione S-transferase (class phi) 14	0.33	1.28	-1.16	-5.53	0.81	1.11	-0.67	-3.62
AT1G02940	Glutathione S-transferase (class phi) 5	-0.57	0.11	-0.15	-1.76	0.39	1.6	-0.89	-1.55
AT1G02930	Glutathione S-transferase 6	-1.86	-0.69	-1.4	-4.56	-1.44	0.78	-0.94	-6.35
AT1G02920	Glutathione S-transferase 7	-0.14	-0.58	0.23	-3.23	-0.88	0.99	0.07	-2.99
AT3G03190	Glutathione S-transferase F11	-0.09	0.56	-4.7	-5.71	0.22	0.29	-4.06	-6.26
AT2G02930	Glutathione S-transferase F3	-0.29	0.24	-0.27	-1.34	-1.01	-0.23	-0.26	-2.52
AT1G02950	Glutathione S-transferase F4	-0.19	-0.65	-0.17	-2.77	-0.08	-0.47	-0.25	-2.6
AT1G10370	Glutathione S-transferase family protein	-1.4	-0.69	-0.45	-2.9	-0.75	0.05	0.2	-1.86
AT1G77290	Glutathione S-transferase family protein	0.34	0.23	2.32	1.93	0.3	0.23	2.43	1.93
AT4G19880	Glutathione S-transferase family protein	-0.49	-0.4	-0.59	-1.04	-0.23	-0.06	-0.59	-0.6
AT4G19880	Glutathione S-transferase family protein	-0.1	-0.17	-1.25	-2.6	-0.05	0.05	-1.25	-2.24
AT5G02790	Glutathione S-transferase family protein	0.1	0.32	0.5	0.91	0.05	0.33	0.43	0.9
AT5G42150	Glutathione S-transferase family protein	0.1	0.22	3.44	2	-0.07	0.14	3.44	1.61
AT5G44000	Glutathione S-transferase family protein	-0.18	0.08	0.2	0.68	-0.19	0.12	0.35	0.69
AT5G44990	Glutathione S-transferase family protein	0.06	0.01	0.64	0.74	1.64	1.19	1.29	0.87
AT5G45020	Glutathione S-transferase family protein	0.08	0.09	-0.73	-0.28	0.18	0.12	-0.56	-0.22
AT2G30870	Glutathione S-transferase PHI 10	0.05	0.15	-1.19	-1.41	0.07	0.44	-0.97	-1.4
AT5G17220	Glutathione S-transferase phi 12	-2.37	-0.59	-4.92	-9.64	-1.4	0.87	-4.28	-7.47
AT4G02520	Glutathione S-transferase PHI 2	0.02	0.17	-0.35	-0.47	0.12	0.05	-0.26	-0.44
AT2G47730	Glutathione S-transferase phi 8	0.1	-0.34	3	0.56	0.32	-0.18	3.01	0.63
AT2G30860	Glutathione S-transferase PHI 9	-0.2	0.14	-2.31	-3.5	0.2	0.16	-1.05	-3.65
AT4G08270	Glutathione S-transferase T3-like protein	-0.25	-0.09	-0.29	0.96	-0.26	-0.14	-0.2	0.76
AT2G29490	Glutathione S-transferase TAU 1	-0.17	-0.25	-0.75	-1.34	-0.58	-0.52	-1.59	-1.45
AT1G74590	Glutathione S-transferase TAU 10	0.4	0.16	-0.12	0.47	0.29	0.26	-0.26	0.53
AT1G69930	Glutathione S-transferase TAU 11	-2	-1.48	-0.32	-1.43	-0.98	-1.28	0.23	-2.21
AT1G69920	Glutathione S-transferase TAU 12	0.78	1.66	1.39	0.05	-1.2	1.81	-0.64	-1.11
AT1G27130	Glutathione S-transferase tau 13	-0.13	-0.14	-1.14	-1.16	0.06	0.06	-0.93	-1.14
AT1G27140	Glutathione S-transferase tau 14	-0.7	-0.47	-3.21	-4.03	-0.23	-0.49	-3.59	-3.29
AT1G59670	Glutathione S-transferase TAU 15	0.01	0.45	-0.16	-0.75	1.57	0.71	0.57	1.33
AT1G59700	Glutathione S-transferase TAU 16	-0.4	0.21	0.64	-1.56	-0.43	0.24	0.45	-1.21
AT1G10360	Glutathione S-transferase TAU 18	0.89	0.65	0.76	-1.58	0.65	-0.06	0.43	-1.8
AT1G78380	Glutathione S-transferase TAU 19	-0.24	-0.17	2.88	0.33	-0.53	-0.23	1.96	-0.2
AT2G29480	Glutathione S-transferase tau 2	-0.42	-0.94	0.47	-1.6	-0.8	-0.5	-0.4	-1.02
AT1G78370	Glutathione S-transferase TAU 20	-0.12	0.13	-0.66	-6.05	0.53	0.11	0.05	-5.6
AT1G78360	Glutathione S-transferase TAU 21	-1.51	-1.01	-1.99	-3.23	-0.83	-0.71	-1.84	-1.03
AT1G78340	Glutathione S-transferase TAU 22	-0.7	-1.33	-0.93	-3.94	-0.3	-0.72	-0.82	-3.43
AT1G78320	Glutathione S-transferase TAU 23	-0.23	-0.03	-0.03	-1.35	-0.12	-0.08	-0.6	-1.48
AT1G17170	Glutathione S-transferase TAU 24	-1.34	-1.33	-2.08	-5.61	-1.23	-0.33	-1.55	-5.22
AT1G17180	Glutathione S-transferase TAU 25	-1.95	-1.99	-1.48	-7.64	-0.77	-0.54	-1.31	-6.57
AT1G17190	Glutathione S-transferase tau 26	-0.3	-0.51	-1.57	-3.51	-0.32	-0.5	-1.68	-3.21
AT3G43800	Glutathione S-transferase tau 27	0.31	0.26	-0.77	-2.01	0.37	0.24	-0.96	-2.08
AT1G53680	Glutathione S-transferase TAU 28	-0.02	-0.36	-0.49	-0.62	-0.14	-0.04	-0.19	-0.19
AT2G29470	Glutathione S-transferase tau 3	0.48	-0.79	3.71	3.04	-0.36	0.54	1.33	1.45
AT2G29460	Glutathione S-transferase tau 4	0.57	-0.84	2.64	1.79	0.29	0.17	2.74	2.32
AT2G29450	Glutathione S-transferase tau 5	0.45	0.57	3.32	1.37	0.89	0.8	3.82	1.64
AT2G29440	Glutathione S-transferase tau 6	-0.56	-0.45	-1.13	-0.27	-0.12	0.03	-1.04	-0.07
AT2G29420	Glutathione S-transferase tau 7	0.15	0.07	0.01	0.12	0.06	-0.02	-0.16	0.19
AT3G09270	Glutathione S-transferase TAU 8	-0.75	-0.38	-4.03	-7.2	-0.43	-0.04	-3.86	-7.07
AT5G62480	Glutathione S-transferase tau 9	0.72	0.5	1.4	-0.69	0.52	0.62	0.87	-1.31
AT5G41210	Glutathione S-transferase THETA 1	0	0.32	-0.01	0.34	0.01	0.43	0.17	0.38
AT5G41240	Glutathione S-transferase THETA 2	-0.23	-0.27	-0.74	-0.2	-0.12	-0.27	-0.61	-0.13
AT5G41220	Glutathione S-transferase THETA 3	-0.07	-0.05	-0.45	-0.15	-0.11	-0.04	-0.27	-0.22
AT2G02390	Glutathione S-transferase zeta 1	-0.03	-0.29	0.32	0.49	-0.12	0.2	0.46	0.62
AT5G02780	Glutathione transferase lambda 1	-2.39	-2.77	-2.42	-5.86	-1.8	-1.61	-1.43	-6.21
AT3G55040	Glutathione transferase lambda 2	-0.11	-0.03	0.07	-1.57	-0.05	-0.02	0.17	-1.29
AT4G33540	Metallo-beta-lactamase family protein	-0.4	0.04	-0.09	0.22	-0.57	-0.31	-0.17	-0.41
AT1G25375	Metallo-hydrolase/oxidoreductase superfamily protein	-0.01	-0.21	-1.46	-0.93	-0.02	-0.14	-1.27	-0.55
AT3G10850	Metallo-hydrolase/oxidoreductase superfamily protein	0.49	0.56	0.71	1.81	0.37	0.4	0.57	1.54
AT1G65820	Microsomal Glutathione s-transferase	-0.09	-0.16	0.33	1.66	-0.22	-0.05	0.35	1.44
AT1G30400	Multidrug resistance-associated protein 1	-0.2	-0.21	-0.95	-0.56	-0.1	0.03	-1.09	-0.34
AT3G62700	Multidrug resistance-associated protein 10	0.06	-0.02	-0.7	0.15	-0.01	-0.01	-0.89	0.17
AT1G30420	Multidrug resistance-associated protein 12	0	0.02	-2.37	-2.55	-0.19	-0.05	-2.56	-2.15
AT1G30410	Multidrug resistance-associated protein 13	-0.73	-0.29	-1.51	-1.46	-1.24	-0.59	-2.3	-2.06
AT3G59140	Multidrug resistance-associated protein 14	-0.93	-0.26	-1.43	-2.24	-1.16	-0.04	-1.34	-1.58
AT3G60970	Multidrug resistance-associated protein 15	-1.76	-1.03	-1.18	-0.62	-1.54	-0.34	-0.98	0.16
AT2G34660	Multidrug resistance-associated protein 2	-0.56	-0.2	0.24	0.38	-0.44	-0.01	0.13	0.35
AT2G47800	Multidrug resistance-associated protein 4	-0.87	0.01	-1.21	-0.65	-0.57	0.23	-0.77	0.04
AT1G04120	Multidrug resistance-associated protein 5	0.03	0.04	0.66	0.71	0.09	0.25	0.85	0.82
AT3G13100	Multidrug resistance-associated protein 7	-0.21	-0.19	-0.9	0.41	-0.44	-0.32	-0.94	0.06
AT3G13090	Multidrug resistance-associated protein 8	-0.74	-1.12	-0.73	0.69	-0.75	-0.74	-1.09	0.84
AT3G60160	Multidrug resistance-associated protein 9	-0.8	0.52	-1.45	-0.44	-0.62	0.56	-1.27	0.16
AT1G24380	no-apical-meristem-associated carboxy-terminal domain protein	0.06	0.01	0.64	2.96	0.01	0.75	0.57	2.58
AT1G66235	no-apical-meristem-associated carboxy-terminal domain protein	-0.83	-2.09	-1.45	-2.04	1.23	-0.71	-0.12	0.14
AT4G10230	no-apical-meristem-associated carboxy-terminal domain protein	0.06	0.01	0.64	0.05	0.01	-0.01	0.57	0.1
AT5G44070	Phytochelatin synthase 1 (PCS1)	-0.34	-0.28	-1.6	-1.9	-0.22	0.02	-0.97	-1.74
AT1G03980	Phytochelatin synthase 2 (PSC2)	-0.12	-0.35	-0.87	0.77	-0.42	-0.24	-1.18	1.25
AT3G11773	Thioredoxin superfamily protein	0.02	-0.5	0.36	-0.51	-0.42	-1.09	-0.21	-0.34
AT1G09640	Translation elongation factor EF1B%2C gamma chain	-0.11	-0.02	0.29	0.74	-0.17	-0.09	0.32	0.32
AT1G57720	Translation elongation factor EF1B%2C gamma chain	-0.31	-0.31	0.16	0.63	-0.3	-0.34	0.34	0.29
AT1G19550	Dehydroascorbate reductase	-0.82	-0.21	0.16	-0.78	-2.61	-0.77	-2.51	-2.49
AT5G16710	Dehydroascorbate reductase 1	0.13	0.13	0.4	0.13	0.24	0.25	0.4	0.25
AT1G75270	Dehydroascorbate reductase 2	0.28	0.36	1.59	1.52	0.33	0.66	1.91	1.67
AT1G19570	Dehydroascorbate reductase 5	-0.09	0.15	-0.19	-1.08	0.3	0.41	0.05	-1.29
AT3G24170	Glutathione disulfide reductase 1	-1.11	-0.57	0.14	-1.54	-0.96	-0.32	0.3	-1.03
AT3G54660	Glutathione disulfide reductase 2	-0.74	-0.53	-0.59	-0.57	-0.73	-0.54	-0.65	-0.56
AT4G23100	Glutathione synthase 1	0.09	0.25	1.27	0.97	0.15	0.39	1.17	0.16
AT5G27380	Glutathione synthase 2	0.48	0.24	-1.31	-1.75	0.15	0.11	-1.17	-1.74
AT1G53280	Glyoxalase	-0.07	0.24	0.73	1.45	0.02	0.48	0.81	1.27
AT3G02720	Glyoxalase	0.28	0.11	-0.01	-0.59	0.43	0.29	0.12	-0.74
AT3G14990	Glyoxalase	0.21	-0.05	0.31	-1.04	0.01	-0.08	0.3	-0.4
AT5G48480	Glyoxalase 1	0.5	0.13	1.12	0.86	0.63	0.26	1.46	0.9
AT5G41650	Glyoxalase 1-10	-0.3	0.58	-1.16	1.19	-0.18	-0.16	-1.02	0.89
AT5G57040	Glyoxalase 1-11	0.46	0.34	0.64	-0.48	0.37	0.31	0.44	-0.52
AT1G08110	Glyoxalase 1-2	0.2	0.53	0.76	1.31	0.15	0.46	0.73	1.28
AT1G11840	Glyoxalase 1-3	-0.23	0.11	0.36	-1.73	0.15	0.38	0.36	-1.88
AT1G15380	Glyoxalase 1-4	-0.33	-1.86	-1.35	-1.71	-0.45	-1.56	-0.67	-0.6
AT1G64185	Glyoxalase 1-5	0.17	0.53	1.87	0.73	0.05	-0.09	1.71	0.26
AT1G67280	Glyoxalase 1-6	-0.12	-0.15	0.23	0.16	-0.08	-0.1	0.17	0.27
AT2G32090	Glyoxalase 1-9	0.25	-0.15	0.24	-2.49	0.25	-0.21	0.09	-2.1
AT2G43430	Glyoxalase 2-1	0.17	0	0.94	0.36	0.12	-0.03	0.91	0.35
AT3G10850	Glyoxalase 2-2	0.49	0.56	0.71	1.81	0.37	0.4	0.57	1.54
AT1G53580	Glyoxalase 2-3	0.07	-0.24	0.18	-0.6	-0.05	-0.23	0.17	-0.68
AT1G06130	Glyoxalase 2-4	0.19	0.35	0.98	1.24	0.19	0.33	0.95	1.28
AT2G31350	Glyoxalase 2-5	0.18	0.08	0.95	1.38	0.07	-0.03	0.92	1.22
AT5G63030	GRX C1	0.09	-0.09	0.52	0.44	0.01	-0.1	0.4	0.18
AT5G40370	GRX C2	0.05	0.09	0.03	0.26	0.09	0.06	0.09	-0.05
AT1G77370	GRX C3	0.31	0.41	0.7	2.4	0.37	0.43	0.68	2.17
AT5G20500	GRX C4	-0.28	-0.17	0.13	0.46	-0.12	-0.22	0.2	0.32
AT4G28730	GRX C5	0.01	0.36	0.64	0.22	0.26	0.29	0.72	0.34
AT2G20270	GRX S12	-0.09	-0.23	0.15	0.22	-0.02	-0.16	0.35	0.25
AT3G54900	GRX S14 / CXIP 1	0	0.05	-0.24	-2.25	0.06	0.01	-0.23	-2.07
AT3G15660	GRX S15	-0.23	0.1	0.4	1.22	-0.2	0.07	0.58	0.93
AT2G38270	GRX S16 / CXIP 2	-0.09	0.06	0.39	-0.07	0	0.12	0.55	-0.4
AT4G04950	GRX S17	-0.15	0.29	1.06	0.18	0.11	0.33	1.37	-1.04
AT5G43940	GSNOR	0.07	0.07	0.06	0.07	-0.03	0.2	0.22	0.04
AT3G52880	Monodehydroascorbate reductase 1	-0.32	-0.07	0.28	0.27	-0.24	0.15	0.34	0.17
AT3G09940	Monodehydroascorbate reductase 3	-0.91	-1.06	-1.36	-4.47	-0.23	-0.46	-1.18	-3.3
AT3G27820	Monodehydroascorbate reductase 4	0.12	0.2	-0.05	0.15	0.05	0.19	-0.1	0.19
AT1G63940	Monodehydroascorbate reductase 6	-0.47	-0.46	-0.88	-1.65	-0.45	-0.37	-0.56	-1.45
AT3G02000	ROXY1	0.28	-0.93	0.99	-0.07	0.15	-0.65	1.16	-0.28
AT5G18600	ROXY10	0.02	-0.63	-1.66	-5.04	0.1	-0.8	-1.87	-5.37
AT4G15700	ROXY11	-0.05	-0.1	-0.67	-0.68	0.03	0.16	-0.64	-0.32
AT4G15690	ROXY12	-0.62	0.16	1.68	1	-0.31	0.22	1.45	1.1
AT4G15680	ROXY13	-0.71	0.16	-0.55	-0.35	-0.48	0.2	-1.11	-0.38
AT4G15670	ROXY14	-0.52	-0.48	0.17	0.08	-0.17	0.23	-0.28	0.13
AT4G15660	ROXY15	0.49	-0.07	0.84	0.65	0.43	0.04	0.74	0.67
AT1G03020	ROXY16	-0.18	-0.54	1.09	-0.86	-0.56	-0.78	-0.55	-0.94
AT3G62930	ROXY17	-0.75	-0.87	-0.43	-3.17	-0.46	-0.62	-0.65	-3.18
AT1G03850	ROXY18/CEPD1	0.32	-0.2	0.11	-0.93	0.59	0.31	0.12	-0.66
AT1G28480	ROXY19/GRX480	0.38	-0.45	-1.53	-3.7	1.17	1.16	-0.33	-0.73
AT5G14070	ROXY2	-0.32	-1.36	-1.76	-2.6	0.12	-0.2	-1.1	-1.13
AT5G11930	ROXY20	0.61	1.27	-0.09	-0.25	0.25	0.75	-0.77	-1.47
AT4G33040	ROXY21	0.33	0.53	2.12	1.12	0.66	0.69	2.42	0.71
AT3G21460	ROXY3	-1.38	-2.33	-3.7	-6.89	-0.5	-2.19	-2.01	-5.5
AT3G62950	ROXY4	-0.17	-0.11	-1.16	-2.05	-0.23	0.29	-2.28	-1.61
AT2G47870	ROXY5	1.37	1.09	1.08	3.11	0.6	2.03	0.24	1.16
AT1G06830	ROXY6	-1.05	-0.55	-0.79	-4.36	-0.83	0.22	-0.64	-3.78
AT2G30540	ROXY7	0.25	0.09	1.01	-0.73	0.55	0.61	0.45	-0.06
AT3G62960	ROXY8	-1	-2	-3.96	-6.02	-0.83	-2.56	-4.04	-6.64
AT2G47880	ROXY9	-0.18	-0.07	0.16	-2.34	0.36	1.58	0.36	-2.36
		folg change log(2)	folg change log(2)	folg change log(2)	folg change log(2)	folg change log(2)	folg change log(2)	folg change log(2)	folg change log(2)
		27°-2h-WT	27°-24h-WT	37°-2h-WT	37°-24h-WT	27°-2h-CAD	27°-24h-CAD	37°-2h-CAD	37°-24h-CAD
